# Gene expression analysis suggests immunosuppressive roles of endolysosomes in glioblastoma

**DOI:** 10.1101/2023.08.31.555740

**Authors:** Michael A Sun, Haipei Yao, Qing Yang, Christopher J. Pirozzi, Vidyalakshmi Chandramohan, David M. Ashley, Yiping He

**Affiliations:** The Preston Robert Tisch Brain Tumor Center, Duke University Medical Center, Durham, NC 27710, USA; Department of Pathology, Duke University Medical Center, Durham, NC 27710, USA; Pathology Graduate Program, Duke University Medical Center, Durham, NC 27710, USA; Duke University School of Nursing, Durham, NC 27710, USA; Department of Neurosurgery, Duke University Medical Center, Durham, NC, 27710 USA

**Keywords:** glioblastoma, lysosome, endolysosome, tumor-associated macrophage

## Abstract

Targeting endolysosomes is a strategy extensively pursued for treating cancers, including glioblastomas (GBMs), mainly on the basis that the intact function of these subcellular organelles is key to tumor cell autophagy and survival. Here, by gene expression analyses and cell type abundance estimation in GBMs, we showed that genes associated with the endolysosomal machinery are more prominently featured in non-tumor cells in GBMs than in tumor cells, and that tumor-associated macrophages represent the primary immune cell type that contributes to this trend. Further analyses found an enrichment of endolysosomal pathway genes in immunosuppressive (pro-tumorigenic) macrophages, such as M2-like macrophages or those associated with worse prognosis in glioma patients, but not in those linked to inflammation (anti-tumorigenic). Specifically, genes critical to the hydrolysis function of endolysosomes, including progranulin and cathepsins, were among the most positively correlated with immunosuppressive macrophages, and elevated expression of these genes is associated with worse patient survival in GBMs. Together, these results implicate the hydrolysis function of endolysosomes in shaping the immunosuppressive microenvironment of GBM. We propose that targeting endolysosomes, in addition to its detrimental effects on tumor cells, can be leveraged for modulating immunosuppression to render GBMs more amendable to immunotherapies.
