## Supplementary Table 1 for "Gene expression analysis suggests immunosuppressive roles of endolysosomes in glioblastoma"

### Sheet: SupplTable1
Gene name	GO-Cellular Component: Lysosome	GO-Cellular Component: Lysosomal Lumen	GO-Cellular Component: Endosome	COMPARTMENTS: endosome/lysosome-localized protein	Description	Correlated with worse survival in GBMs (TCGA)	Correlated with worse survival in GBMs (CGGA)	Pearson correlation coefficient (r) with MRC1**	Pearson correlation coefficient (r) with CD163**	Pearson correlation coefficient (r) with IL10**	Pearson correlation coefficient (r) with TGFB1**
ACP5	yes			yes	acid phosphatase 5, tartrate resistant	no	no	0.29346	0.295745	0.379503	0.237827
AHNAK	yes				AHNAK nucleoprotein	no	no	0.32787	0.38217	0.15139	0.309353
ANXA2	yes		yes	yes	annexin A2	no	Yes	0.459695	0.289563	0.30594	0.520968
CTSD*	yes	yes	yes	yes	cathepsin D	Yes	consistent trend	0.386077	0.414778	0.466549	0.427075
CTSL	yes	yes	yes	yes	cathepsin L	n.a.	no (p = 0.07)	0.436459	0.574181	0.701655	0.354063
CTSZ*	yes			yes	cathepsin Z	Yes	Yes	0.656556	0.547199	0.541137	0.592069
DAB2	yes				DAB adaptor protein 2	no	no	0.797003	0.717278	0.638594	0.647468
FABP5	yes				fatty acid binding protein 5	Yes	Yes	-0.00393475	0.0664029	0.133612	-0.0654079
FTL	yes			yes	ferritin light chain	no	Yes	0.396975	0.512927	0.728366	0.290499
FUCA1*	yes	yes		yes	alpha-L-fucosidase 1	Yes	Yes	0.55716	0.583358	0.609578	0.359527
GRN*	yes		yes	yes	granulin precursor	Yes	consistent trend	0.529053	0.614073	0.50696	0.665537
IFI30*	yes	yes		yes	IFI30 lysosomal thiol reductase	Yes	Yes	0.362683	0.556675	0.595621	0.418601
LGMN	yes	yes	yes	yes	legumain	no	no	0.53494	0.673008	0.659591	0.443721
PLD3	yes	yes	yes	yes	phospholipase D family member 3	no	no	0.403794	0.27862	0.136817	0.453344
PSAP	yes	yes	yes	yes	prosaposin	no	no	0.328889	0.545514	0.529251	0.367624
SDC3	yes	yes			syndecan 3	Yes	no	-0.251009	-0.215704	-0.343001	-0.125873
ABCA1			yes	yes	ATP binding cassette subfamily A member 1	no	Yes	0.283343	0.430819	0.255283	0.274028
APOE			yes	yes	apolipoprotein E	no	no	0.0923619	0.186553	0.189799	0.189712
GPNMB			yes	yes	glycoprotein nmb	no	Yes	0.353889	0.342677	0.318087	0.336298
MRC1			yes	yes	type I membrane receptor	no	no	1	0.70281	0.636588	0.551724
NRP1			yes		neuropilin 1	no	no	0.545591	0.355955	0.244872	0.552387
Supplementary Table 1. Twenty-one marker genes for MC3 were explicitly defined as associated with the GO-Cellular Component of endosomes and/or lysosomes. The endosome/lysosome localization of each protein was defined by the COMPARTMENTS (Jensen) database. For survival analyses, the TCGA GBM mRNA-seq dataset (n = 155) and CGGA primary GBM dataset were used (n = 220) (gene expression low versus hi…
